# The recombination landscape and multiple QTL mapping in a *Solanum tuberosum* cv. ‘Atlantic’-derived F_1_ population

**DOI:** 10.1101/2020.08.24.265397

**Authors:** Guilherme da Silva Pereira, Marcelo Mollinari, Mitchell J. Schumann, Mark E. Clough, Zhao-Bang Zeng, G. Craig Yencho

## Abstract

There are many challenges involved with the genetic analyses of autopolyploid species, such as the tetraploid potato, *Solanum tuberosum* (2*n* = 4*x* = 48). The development of new analytical methods has made it valuable to re-analyze an F1 population (*n* = 156) derived from a cross involving ‘Atlantic’, a widely grown chipping variety in the USA. A fully integrated genetic map with 4,285 single nucleotide polymorphisms, spanning 1,630 cM, was constructed with MAPpoly software. We observed that bivalent configurations were the most abundant ones (51.0∼72.4% depending on parent and linkage group), though multivalent configurations were also observed (2.2∼39.2%). Seven traits were evaluated over four years (2006-8 and 2014) and quantitative trait loci (QTL) mapping was carried out using QTLpoly software. Based on a multiple-QTL model approach, we detected 21 QTL for 15 out of 27 trait-year combination phenotypes. A hotspot on linkage group 5 was identified as QTL for maturity, plant yield, specific gravity and internal heat necrosis resistance over different years were co-located. Additional QTL for specific gravity and dry matter were detected with maturity-corrected phenotypes. Among the genes around QTL peaks, we found those on chromosome 5 that have been previously implicated in maturity (*StCDF1*) and tuber formation (*POTH1*). These analyses have the potential to provide insights into the biology and breeding of tetraploid potato and other autopolyploid species.
