## Supplementary File S2 for "The recombination landscape and multiple QTL mapping in a *Solanum tuberosum* cv. ‘Atlantic’-derived F_1_ population"

### Sheet: Adjusted means
Correlation matrix
	PY06	PY07	PY08	PY14	FM07	FM08	FM14	SG06	SG07	SG08	SG14	DM06	DM07	DM08	DM14	ST06	ST07	ST08	ST14	NS06	NS07	NS08	NS14	NI06	NI07	NI08	NI14
PY06	1	0.58	0.54	0.52	-0.14	-0.21	0.01	0.16	0.06	-0.06	-0.14	0.1	0	0.02	-0.07	-0.03	-0.15	-0.04	0.02	-0.02	-0.06	-0.06	-0.23	0.07	0.08	0.08	0.2
PY07	0.58	1	0.66	0.52	-0.38	-0.4	-0.16	0.09	0.05	-0.2	-0.19	0.07	-0.02	0.11	-0.12	0	-0.03	0.01	0.13	-0.06	-0.18	-0.12	-0.26	0.06	0.26	0.16	0.28
PY08	0.54	0.66	1	0.48	-0.45	-0.59	-0.2	0.08	-0.11	-0.37	-0.19	0.11	-0.06	0.14	-0.16	0.14	0.11	0.18	0.16	-0.03	-0.22	-0.25	-0.31	0.04	0.31	0.29	0.22
PY14	0.52	0.52	0.48	1	-0.16	-0.24	-0.13	0.1	0.06	-0.1	-0.12	0.16	0.03	0.08	-0.16	-0.07	-0.02	-0.03	0.22	0.12	-0.01	-0.02	-0.18	-0.07	0.06	0.06	0.13
FM07	-0.14	-0.38	-0.45	-0.16	1	0.83	0.51	-0.08	0.43	0.52	0.29	-0.09	0.32	0.03	0.25	-0.3	-0.44	-0.3	-0.24	0.14	0.37	0.37	0.35	-0.2	-0.47	-0.39	-0.31
FM08	-0.21	-0.4	-0.59	-0.24	0.83	1	0.55	-0.08	0.42	0.65	0.28	-0.15	0.28	0.05	0.2	-0.22	-0.32	-0.3	-0.16	0.11	0.32	0.47	0.36	-0.19	-0.43	-0.5	-0.33
FM14	0.01	-0.16	-0.2	-0.13	0.51	0.55	1	-0.09	0.21	0.26	0.1	-0.28	0.09	-0.04	0.19	-0.19	-0.28	-0.25	-0.1	0.11	0.21	0.23	0.34	-0.13	-0.3	-0.25	-0.31
SG06	0.16	0.09	0.08	0.1	-0.08	-0.08	-0.09	1	0.57	0.35	0.44	0.68	0.52	0.13	0.33	0.11	-0.08	0.1	-0.01	-0.03	-0.09	-0.1	-0.09	0.06	0.09	0.09	0.05
SG07	0.06	0.05	-0.11	0.06	0.43	0.42	0.21	0.57	1	0.78	0.56	0.28	0.81	0.29	0.46	-0.18	-0.37	-0.22	-0.12	-0.01	0.2	0.3	0.16	0	-0.23	-0.31	-0.15
SG08	-0.06	-0.2	-0.37	-0.1	0.52	0.65	0.26	0.35	0.78	1	0.45	0.15	0.63	0.32	0.44	-0.2	-0.33	-0.33	-0.12	-0.01	0.26	0.39	0.22	-0.04	-0.31	-0.42	-0.25
SG14	-0.14	-0.19	-0.19	-0.12	0.29	0.28	0.1	0.44	0.56	0.45	1	0.28	0.43	0.06	0.51	-0.05	-0.23	-0.14	-0.11	0.06	0.19	0.19	0.2	-0.06	-0.19	-0.23	-0.18
DM06	0.1	0.07	0.11	0.16	-0.09	-0.15	-0.28	0.68	0.28	0.15	0.28	1	0.34	0.16	0.24	0.07	-0.07	0.13	-0.07	-0.08	-0.15	-0.17	-0.06	0.07	0.15	0.18	0.06
DM07	0	-0.02	-0.06	0.03	0.32	0.28	0.09	0.52	0.81	0.63	0.43	0.34	1	0.33	0.44	0.02	-0.16	0	0.02	-0.05	0.05	0.17	0.05	0.07	-0.07	-0.18	-0.07
DM08	0.02	0.11	0.14	0.08	0.03	0.05	-0.04	0.13	0.29	0.32	0.06	0.16	0.33	1	0.15	0.17	0.02	0.13	0.16	-0.03	0.11	0.15	0.1	-0.02	-0.1	-0.16	-0.12
DM14	-0.07	-0.12	-0.16	-0.16	0.25	0.2	0.19	0.33	0.46	0.44	0.51	0.24	0.44	0.15	1	-0.04	-0.1	-0.1	0.02	-0.07	0.1	0.07	0.12	0.05	-0.13	-0.11	-0.1
ST06	-0.03	0	0.14	-0.07	-0.3	-0.22	-0.19	0.11	-0.18	-0.2	-0.05	0.07	0.02	0.17	-0.04	1	0.66	0.65	0.49	-0.06	-0.18	-0.16	-0.11	0.07	0.19	0.18	0.1
ST07	-0.15	-0.03	0.11	-0.02	-0.44	-0.32	-0.28	-0.08	-0.37	-0.33	-0.23	-0.07	-0.16	0.02	-0.1	0.66	1	0.69	0.6	-0.02	-0.25	-0.16	-0.18	0.06	0.25	0.18	0.14
ST08	-0.04	0.01	0.18	-0.03	-0.3	-0.3	-0.25	0.1	-0.22	-0.33	-0.14	0.13	0	0.13	-0.1	0.65	0.69	1	0.43	-0.12	-0.25	-0.2	-0.21	0.16	0.26	0.22	0.16
ST14	0.02	0.13	0.16	0.22	-0.24	-0.16	-0.1	-0.01	-0.12	-0.12	-0.11	-0.07	0.02	0.16	0.02	0.49	0.6	0.43	1	0.04	-0.13	-0.03	-0.11	-0.02	0.13	0.05	0.06
NS06	-0.02	-0.06	-0.03	0.12	0.14	0.11	0.11	-0.03	-0.01	-0.01	0.06	-0.08	-0.05	-0.03	-0.07	-0.06	-0.02	-0.12	0.04	1	0.54	0.43	0.51	-0.94	-0.52	-0.44	-0.45
NS07	-0.06	-0.18	-0.22	-0.01	0.37	0.32	0.21	-0.09	0.2	0.26	0.19	-0.15	0.05	0.11	0.1	-0.18	-0.25	-0.25	-0.13	0.54	1	0.71	0.8	-0.51	-0.96	-0.72	-0.69
NS08	-0.06	-0.12	-0.25	-0.02	0.37	0.47	0.23	-0.1	0.3	0.39	0.19	-0.17	0.17	0.15	0.07	-0.16	-0.16	-0.2	-0.03	0.43	0.71	1	0.71	-0.41	-0.67	-0.99	-0.66
NS14	-0.23	-0.26	-0.31	-0.18	0.35	0.36	0.34	-0.09	0.16	0.22	0.2	-0.06	0.05	0.1	0.12	-0.11	-0.18	-0.21	-0.11	0.51	0.8	0.71	1	-0.48	-0.8	-0.75	-0.8
NI06	0.07	0.06	0.04	-0.07	-0.2	-0.19	-0.13	0.06	0	-0.04	-0.06	0.07	0.07	-0.02	0.05	0.07	0.06	0.16	-0.02	-0.94	-0.51	-0.41	-0.48	1	0.52	0.41	0.45
NI07	0.08	0.26	0.31	0.06	-0.47	-0.43	-0.3	0.09	-0.23	-0.31	-0.19	0.15	-0.07	-0.1	-0.13	0.19	0.25	0.26	0.13	-0.52	-0.96	-0.67	-0.8	0.52	1	0.7	0.73
NI08	0.08	0.16	0.29	0.06	-0.39	-0.5	-0.25	0.09	-0.31	-0.42	-0.23	0.18	-0.18	-0.16	-0.11	0.18	0.18	0.22	0.05	-0.44	-0.72	-0.99	-0.75	0.41	0.7	1	0.7
NI14	0.2	0.28	0.22	0.13	-0.31	-0.33	-0.31	0.05	-0.15	-0.25	-0.18	0.06	-0.07	-0.12	-0.1	0.1	0.14	0.16	0.06	-0.45	-0.69	-0.66	-0.8	0.45	0.73	0.7	1
Sample size
	PY06	PY07	PY08	PY14	FM07	FM08	FM14	SG06	SG07	SG08	SG14	DM06	DM07	DM08	DM14	ST06	ST07	ST08	ST14	NS06	NS07	NS08	NS14	NI06	NI07	NI08	NI14
PY06	160	154	154	150	154	154	150	160	154	154	150	159	154	154	148	160	154	154	150	159	154	154	149	159	154	154	149
PY07	154	154	152	149	154	152	149	154	154	152	149	153	154	152	147	154	154	152	149	153	154	152	148	153	154	152	148
PY08	154	152	154	148	152	154	148	154	152	154	148	153	152	154	146	154	152	154	148	153	152	154	147	153	152	154	147
PY14	150	149	148	150	149	148	150	150	149	148	150	149	149	148	148	150	149	148	150	149	149	148	149	149	149	148	149
FM07	154	154	152	149	154	152	149	154	154	152	149	153	154	152	147	154	154	152	149	153	154	152	148	153	154	152	148
FM08	154	152	154	148	152	154	148	154	152	154	148	153	152	154	146	154	152	154	148	153	152	154	147	153	152	154	147
FM14	150	149	148	150	149	148	150	150	149	148	150	149	149	148	148	150	149	148	150	149	149	148	149	149	149	148	149
SG06	160	154	154	150	154	154	150	160	154	154	150	159	154	154	148	160	154	154	150	159	154	154	149	159	154	154	149
SG07	154	154	152	149	154	152	149	154	154	152	149	153	154	152	147	154	154	152	149	153	154	152	148	153	154	152	148
SG08	154	152	154	148	152	154	148	154	152	154	148	153	152	154	146	154	152	154	148	153	152	154	147	153	152	154	147
SG14	150	149	148	150	149	148	150	150	149	148	150	149	149	148	148	150	149	148	150	149	149	148	149	149	149	148	149
DM06	159	153	153	149	153	153	149	159	153	153	149	159	153	153	147	159	153	153	149	159	153	153	148	159	153	153	148
DM07	154	154	152	149	154	152	149	154	154	152	149	153	154	152	147	154	154	152	149	153	154	152	148	153	154	152	148
DM08	154	152	154	148	152	154	148	154	152	154	148	153	152	154	146	154	152	154	148	153	152	154	147	153	152	154	147
DM14	148	147	146	148	147	146	148	148	147	146	148	147	147	146	148	148	147	146	148	147	147	146	148	147	147	146	148
ST06	160	154	154	150	154	154	150	160	154	154	150	159	154	154	148	160	154	154	150	159	154	154	149	159	154	154	149
ST07	154	154	152	149	154	152	149	154	154	152	149	153	154	152	147	154	154	152	149	153	154	152	148	153	154	152	148
ST08	154	152	154	148	152	154	148	154	152	154	148	153	152	154	146	154	152	154	148	153	152	154	147	153	152	154	147
ST14	150	149	148	150	149	148	150	150	149	148	150	149	149	148	148	150	149	148	150	149	149	148	149	149	149	148	149
NS06	159	153	153	149	153	153	149	159	153	153	149	159	153	153	147	159	153	153	149	159	153	153	148	159	153	153	148
NS07	154	154	152	149	154	152	149	154	154	152	149	153	154	152	147	154	154	152	149	153	154	152	148	153	154	152	148
NS08	154	152	154	148	152	154	148	154	152	154	148	153	152	154	146	154	152	154	148	153	152	154	147	153	152	154	147
NS14	149	148	147	149	148	147	149	149	148	147	149	148	148	147	148	149	148	147	149	148	148	147	149	148	148	147	149
NI06	159	153	153	149	153	153	149	159	153	153	149	159	153	153	147	159	153	153	149	159	153	153	148	159	153	153	148
NI07	154	154	152	149	154	152	149	154	154	152	149	153	154	152	147	154	154	152	149	153	154	152	148	153	154	152	148
NI08	154	152	154	148	152	154	148	154	152	154	148	153	152	154	146	154	152	154	148	153	152	154	147	153	152	154	147
NI14	149	148	147	149	148	147	149	149	148	147	149	148	148	147	148	149	148	147	149	148	148	147	149	148	148	147	149
Probability values (Entries above the diagonal are adjusted for multiple tests.)
	PY06	PY07	PY08	PY14	FM07	FM08	FM14	SG06	SG07	SG08	SG14	DM06	DM07	DM08	DM14	ST06	ST07	ST08	ST14	NS06	NS07	NS08	NS14	NI06	NI07	NI08	NI14
PY06	0	0	0	0	0.09	0.01	0.93	0.05	0.47	0.43	0.08	0.21	0.96	0.84	0.37	0.7	0.07	0.65	0.79	0.77	0.47	0.48	0	0.41	0.34	0.33	0.01
PY07	0	0	0	0	0	0	0.04	0.25	0.54	0.01	0.02	0.39	0.85	0.18	0.13	0.98	0.75	0.87	0.12	0.44	0.03	0.14	0	0.44	0	0.05	0
PY08	0	0	0	0	0	0	0.01	0.31	0.18	0	0.02	0.16	0.43	0.09	0.06	0.09	0.18	0.03	0.06	0.7	0.01	0	0	0.59	0	0	0.01
PY14	0	0	0	0	0.06	0	0.11	0.24	0.5	0.22	0.13	0.05	0.69	0.35	0.05	0.39	0.77	0.68	0.01	0.13	0.95	0.83	0.03	0.42	0.5	0.49	0.12
FM07	0.09	0	0	0.06	0	0	0	0.31	0	0	0	0.28	0	0.75	0	0	0	0	0	0.09	0	0	0	0.01	0	0	0
FM08	0.01	0	0	0	0	0	0	0.31	0	0	0	0.06	0	0.53	0.02	0.01	0	0	0.05	0.18	0	0	0	0.02	0	0	0
FM14	0.93	0.04	0.01	0.11	0	0	0	0.28	0.01	0	0.24	0	0.28	0.65	0.02	0.02	0	0	0.21	0.2	0.01	0.01	0	0.11	0	0	0
SG06	0.05	0.25	0.31	0.24	0.31	0.31	0.28	0	0	0	0	0	0	0.1	0	0.18	0.31	0.2	0.87	0.7	0.27	0.23	0.25	0.42	0.27	0.24	0.58
SG07	0.47	0.54	0.18	0.5	0	0	0.01	0	0	0	0	0	0	0	0	0.02	0	0.01	0.16	0.93	0.01	0	0.05	0.97	0	0	0.06
SG08	0.43	0.01	0	0.22	0	0	0	0	0	0	0	0.06	0	0	0	0.01	0	0	0.15	0.87	0	0	0.01	0.6	0	0	0
SG14	0.08	0.02	0.02	0.13	0	0	0.24	0	0	0	0	0	0	0.43	0	0.52	0.01	0.1	0.16	0.49	0.02	0.02	0.01	0.46	0.02	0	0.03
DM06	0.21	0.39	0.16	0.05	0.28	0.06	0	0	0	0.06	0	0	0	0.05	0	0.41	0.38	0.12	0.38	0.3	0.06	0.04	0.47	0.36	0.06	0.03	0.5
DM07	0.96	0.85	0.43	0.69	0	0	0.28	0	0	0	0	0	0	0	0	0.81	0.05	0.97	0.78	0.58	0.58	0.04	0.51	0.39	0.37	0.03	0.39
DM08	0.84	0.18	0.09	0.35	0.75	0.53	0.65	0.1	0	0	0.43	0.05	0	0	0.07	0.04	0.76	0.12	0.05	0.7	0.16	0.06	0.24	0.76	0.2	0.05	0.15
DM14	0.37	0.13	0.06	0.05	0	0.02	0.02	0	0	0	0	0	0	0.07	0	0.62	0.22	0.23	0.81	0.4	0.24	0.37	0.16	0.52	0.13	0.21	0.23
ST06	0.7	0.98	0.09	0.39	0	0.01	0.02	0.18	0.02	0.01	0.52	0.41	0.81	0.04	0.62	0	0	0	0	0.49	0.02	0.05	0.18	0.35	0.02	0.03	0.21
ST07	0.07	0.75	0.18	0.77	0	0	0	0.31	0	0	0.01	0.38	0.05	0.76	0.22	0	0	0	0	0.83	0	0.06	0.02	0.45	0	0.03	0.09
ST08	0.65	0.87	0.03	0.68	0	0	0	0.2	0.01	0	0.1	0.12	0.97	0.12	0.23	0	0	0	0	0.13	0	0.01	0.01	0.05	0	0.01	0.06
ST14	0.79	0.12	0.06	0.01	0	0.05	0.21	0.87	0.16	0.15	0.16	0.38	0.78	0.05	0.81	0	0	0	0	0.6	0.13	0.7	0.18	0.8	0.12	0.58	0.47
NS06	0.77	0.44	0.7	0.13	0.09	0.18	0.2	0.7	0.93	0.87	0.49	0.3	0.58	0.7	0.4	0.49	0.83	0.13	0.6	0	0	0	0	0	0	0	0
NS07	0.47	0.03	0.01	0.95	0	0	0.01	0.27	0.01	0	0.02	0.06	0.58	0.16	0.24	0.02	0	0	0.13	0	0	0	0	0	0	0	0
NS08	0.48	0.14	0	0.83	0	0	0.01	0.23	0	0	0.02	0.04	0.04	0.06	0.37	0.05	0.06	0.01	0.7	0	0	0	0	0	0	0	0
NS14	0	0	0	0.03	0	0	0	0.25	0.05	0.01	0.01	0.47	0.51	0.24	0.16	0.18	0.02	0.01	0.18	0	0	0	0	0	0	0	0
NI06	0.41	0.44	0.59	0.42	0.01	0.02	0.11	0.42	0.97	0.6	0.46	0.36	0.39	0.76	0.52	0.35	0.45	0.05	0.8	0	0	0	0	0	0	0	0
NI07	0.34	0	0	0.5	0	0	0	0.27	0	0	0.02	0.06	0.37	0.2	0.13	0.02	0	0	0.12	0	0	0	0	0	0	0	0
NI08	0.33	0.05	0	0.49	0	0	0	0.24	0	0	0	0.03	0.03	0.05	0.21	0.03	0.03	0.01	0.58	0	0	0	0	0	0	0	0
NI14	0.01	0	0.01	0.12	0	0	0	0.58	0.06	0	0.03	0.5	0.39	0.15	0.23	0.21	0.09	0.06	0.47	0	0	0	0	0	0	0	0

### Sheet: Maturity-corrected
Correlation matrix
	PY07*	PY08*	PY14*	FM07	FM08	FM14	SG07*	SG08*	SG14*	DM07*	DM08*	DM14*	ST07*	ST08*	ST14*	NS07*	NS08*	NS14*	NI07*	NI08*	NI14*
PY07*	1	0.58	0.49	0.03	-0.07	-0.05	0.22	0.02	-0.09	0.09	0.11	-0.02	-0.21	-0.13	0.05	-0.04	0.07	-0.11	0.1	-0.04	0.16
PY08*	0.58	1	0.43	0.1	0.03	0.1	0.14	-0.01	-0.05	0.09	0.2	-0.07	-0.06	0.02	0.09	-0.06	0.03	-0.15	0.1	0	0.06
PY14*	0.49	0.43	1	-0.09	-0.15	-0.18	0.13	0.03	-0.11	0.07	0.07	-0.11	-0.1	-0.11	0.21	0.06	0.1	-0.08	-0.03	-0.06	0.04
FM07	0.03	0.1	-0.09	1	0.83	0.74	0.06	0.05	0.24	0.06	0.03	0.12	-0.03	-0.07	-0.19	0.02	-0.01	0.1	-0.03	0.01	-0.09
FM08	-0.07	0.03	-0.15	0.83	1	0.74	0.14	0.1	0.23	0.08	0.05	0.07	0.03	-0.04	-0.1	0.04	0.01	0.12	-0.07	-0.02	-0.12
FM14	-0.05	0.1	-0.18	0.74	0.74	1	0.02	-0.03	0.14	-0.01	-0.01	0.02	-0.03	-0.1	-0.08	0.01	-0.02	0	-0.04	0.01	-0.01
SG07*	0.22	0.14	0.13	0.06	0.14	0.02	1	0.74	0.5	0.77	0.29	0.42	-0.18	-0.05	-0.02	0.06	0.14	0.03	-0.05	-0.14	-0.03
SG08*	0.02	-0.01	0.03	0.05	0.1	-0.03	0.74	1	0.39	0.62	0.36	0.44	-0.13	-0.15	-0.04	0.09	0.12	0.01	-0.08	-0.14	-0.08
SG14*	-0.09	-0.05	-0.11	0.24	0.23	0.14	0.5	0.39	1	0.38	0.06	0.48	-0.11	-0.05	-0.11	0.08	0.08	0.14	-0.05	-0.12	-0.12
DM07*	0.09	0.09	0.07	0.06	0.08	-0.01	0.77	0.62	0.38	1	0.33	0.4	0.02	0.14	0.1	-0.08	0.05	-0.05	0.09	-0.05	0.02
DM08*	0.11	0.2	0.07	0.03	0.05	-0.01	0.29	0.36	0.06	0.33	1	0.15	0.06	0.17	0.17	0.12	0.15	0.1	-0.11	-0.15	-0.12
DM14*	-0.02	-0.07	-0.11	0.12	0.07	0.02	0.42	0.44	0.48	0.4	0.15	1	0.01	-0.03	0.05	-0.01	-0.02	0.05	0	-0.01	-0.04
ST07*	-0.21	-0.06	-0.1	-0.03	0.03	-0.03	-0.18	-0.13	-0.11	0.02	0.06	0.01	1	0.65	0.57	-0.11	-0.01	-0.05	0.07	0.03	0.01
ST08*	-0.13	0.02	-0.11	-0.07	-0.04	-0.1	-0.05	-0.15	-0.05	0.14	0.17	-0.03	0.65	1	0.4	-0.15	-0.06	-0.1	0.13	0.08	0.05
ST14*	0.05	0.09	0.21	-0.19	-0.1	-0.08	-0.02	-0.04	-0.11	0.1	0.17	0.05	0.57	0.4	1	-0.04	0.05	-0.06	0.01	-0.04	0.01
NS07*	-0.04	-0.06	0.06	0.02	0.04	0.01	0.06	0.09	0.08	-0.08	0.12	-0.01	-0.11	-0.15	-0.04	1	0.68	0.75	-0.95	-0.71	-0.64
NS08*	0.07	0.03	0.1	-0.01	0.01	-0.02	0.14	0.12	0.08	0.05	0.15	-0.02	-0.01	-0.06	0.05	0.68	1	0.67	-0.62	-0.98	-0.62
NS14*	-0.11	-0.15	-0.08	0.1	0.12	0	0.03	0.01	0.14	-0.05	0.1	0.05	-0.05	-0.1	-0.06	0.75	0.67	1	-0.75	-0.71	-0.78
NI07*	0.1	0.1	-0.03	-0.03	-0.07	-0.04	-0.05	-0.08	-0.05	0.09	-0.11	0	0.07	0.13	0.01	-0.95	-0.62	-0.75	1	0.65	0.67
NI08*	-0.04	0	-0.06	0.01	-0.02	0.01	-0.14	-0.14	-0.12	-0.05	-0.15	-0.01	0.03	0.08	-0.04	-0.71	-0.98	-0.71	0.65	1	0.65
NI14*	0.16	0.06	0.04	-0.09	-0.12	-0.01	-0.03	-0.08	-0.12	0.02	-0.12	-0.04	0.01	0.05	0.01	-0.64	-0.62	-0.78	0.67	0.65	1
Sample size
	PY07*	PY08*	PY14*	FM07	FM08	FM14	SG07*	SG08*	SG14*	DM07*	DM08*	DM14*	ST07*	ST08*	ST14*	NS07*	NS08*	NS14*	NI07*	NI08*	NI14*
PY07*	149	147	146	141	141	138	149	147	146	149	147	144	149	147	146	149	147	145	149	147	145
PY08*	147	149	145	139	141	138	147	149	145	147	149	143	147	149	145	147	149	144	147	149	144
PY14*	146	145	147	138	139	139	146	145	147	146	145	145	146	145	147	146	145	146	146	145	146
FM07	141	139	138	141	141	138	141	139	138	141	139	136	141	139	138	141	139	137	141	139	137
FM08	141	141	139	141	143	140	141	141	139	141	141	137	141	141	139	141	141	138	141	141	138
FM14	138	138	139	138	140	140	138	138	139	138	138	137	138	138	139	138	138	138	138	138	138
SG07*	149	147	146	141	141	138	149	147	146	149	147	144	149	147	146	149	147	145	149	147	145
SG08*	147	149	145	139	141	138	147	149	145	147	149	143	147	149	145	147	149	144	147	149	144
SG14*	146	145	147	138	139	139	146	145	147	146	145	145	146	145	147	146	145	146	146	145	146
DM07*	149	147	146	141	141	138	149	147	146	149	147	144	149	147	146	149	147	145	149	147	145
DM08*	147	149	145	139	141	138	147	149	145	147	149	143	147	149	145	147	149	144	147	149	144
DM14*	144	143	145	136	137	137	144	143	145	144	143	145	144	143	145	144	143	145	144	143	145
ST07*	149	147	146	141	141	138	149	147	146	149	147	144	149	147	146	149	147	145	149	147	145
ST08*	147	149	145	139	141	138	147	149	145	147	149	143	147	149	145	147	149	144	147	149	144
ST14*	146	145	147	138	139	139	146	145	147	146	145	145	146	145	147	146	145	146	146	145	146
NS07*	149	147	146	141	141	138	149	147	146	149	147	144	149	147	146	149	147	145	149	147	145
NS08*	147	149	145	139	141	138	147	149	145	147	149	143	147	149	145	147	149	144	147	149	144
NS14*	145	144	146	137	138	138	145	144	146	145	144	145	145	144	146	145	144	146	145	144	146
NI07*	149	147	146	141	141	138	149	147	146	149	147	144	149	147	146	149	147	145	149	147	145
NI08*	147	149	145	139	141	138	147	149	145	147	149	143	147	149	145	147	149	144	147	149	144
NI14*	145	144	146	137	138	138	145	144	146	145	144	145	145	144	146	145	144	146	145	144	146
Probability values (Entries above the diagonal are adjusted for multiple tests.)
	PY07*	PY08*	PY14*	FM07	FM08	FM14	SG07*	SG08*	SG14*	DM07*	DM08*	DM14*	ST07*	ST08*	ST14*	NS07*	NS08*	NS14*	NI07*	NI08*	NI14*
PY07*	0	0	0	1	1	1	1	1	1	1	1	1	1	1	1	1	1	1	1	1	1
PY08*	0	0	0	1	1	1	1	1	1	1	1	1	1	1	1	1	1	1	1	1	1
PY14*	0	0	0	1	1	1	1	1	1	1	1	1	1	1	1	1	1	1	1	1	1
FM07	0.75	0.26	0.29	0	0	0	1	1	0.83	1	1	1	1	1	1	1	1	1	1	1	1
FM08	0.42	0.68	0.08	0	0	0	1	1	1	1	1	1	1	1	1	1	1	1	1	1	1
FM14	0.56	0.24	0.03	0	0	0	1	1	1	1	1	1	1	1	1	1	1	1	1	1	1
SG07*	0.01	0.08	0.12	0.47	0.1	0.77	0	0	0	0	0.05	0	1	1	1	1	1	1	1	1	1
SG08*	0.79	0.87	0.71	0.57	0.24	0.73	0	0	0	0	0	0	1	1	1	1	1	1	1	1	1
SG14*	0.27	0.56	0.18	0	0.01	0.09	0	0	0	0	1	0	1	1	1	1	1	1	1	1	1
DM07*	0.29	0.26	0.42	0.48	0.34	0.94	0	0	0	0	0.01	0	1	1	1	1	1	1	1	1	1
DM08*	0.18	0.01	0.4	0.76	0.57	0.89	0	0	0.46	0	0	1	1	1	1	1	1	1	1	1	1
DM14*	0.79	0.44	0.18	0.15	0.4	0.78	0	0	0	0	0.08	0	1	1	1	1	1	1	1	1	1
ST07*	0.01	0.48	0.23	0.76	0.77	0.74	0.03	0.11	0.2	0.82	0.48	0.87	0	0	0	1	1	1	1	1	1
ST08*	0.11	0.82	0.17	0.41	0.61	0.26	0.57	0.06	0.59	0.09	0.04	0.76	0	0	0	1	1	1	1	1	1
ST14*	0.57	0.27	0.01	0.03	0.23	0.33	0.8	0.66	0.2	0.25	0.05	0.54	0	0	0	1	1	1	1	1	1
NS07*	0.63	0.49	0.48	0.79	0.65	0.87	0.44	0.31	0.32	0.34	0.15	0.95	0.17	0.06	0.65	0	0	0	0	0	0
NS08*	0.38	0.7	0.23	0.92	0.86	0.86	0.09	0.13	0.36	0.51	0.07	0.82	0.88	0.47	0.58	0	0	0	0	0	0
NS14*	0.18	0.08	0.32	0.23	0.16	0.99	0.75	0.88	0.1	0.56	0.24	0.59	0.54	0.22	0.46	0	0	0	0	0	0
NI07*	0.22	0.21	0.73	0.68	0.43	0.61	0.51	0.34	0.55	0.3	0.18	0.97	0.42	0.11	0.91	0	0	0	0	0	0
NI08*	0.6	0.99	0.44	0.93	0.85	0.93	0.08	0.09	0.17	0.54	0.06	0.93	0.71	0.32	0.66	0	0	0	0	0	0
NI14*	0.06	0.51	0.64	0.31	0.16	0.94	0.71	0.35	0.17	0.82	0.15	0.62	0.89	0.54	0.89	0	0	0	0	0	0

### Sheet: QTL-based predictions
Correlation matrix
	PY06	PY08	FM07	FM08	FM14	SG06	SG07	SG08	SG07*	SG08*	DM07*	ST07	ST08	ST08*	NS06	NS08	NI06	NI07	NI08
PY06	1	0.6	-0.57	-0.59	-0.36	-0.11	-0.5	-0.54	-0.13	-0.11	-0.07	-0.01	0.04	0.03	0.06	-0.58	-0.06	0.49	0.56
PY08	0.6	1	-0.51	-0.61	-0.39	-0.01	-0.39	-0.47	0.04	0.09	-0.06	-0.05	-0.02	-0.03	-0.02	-0.54	0.01	0.55	0.54
FM07	-0.57	-0.51	1	0.94	0.87	-0.03	0.79	0.86	0.07	0.04	0.17	-0.07	-0.03	-0.02	-0.01	0.85	0.01	-0.63	-0.86
FM08	-0.59	-0.61	0.94	1	0.8	-0.03	0.79	0.87	0.06	0	0.16	-0.03	-0.03	-0.02	0.14	0.85	-0.15	-0.75	-0.87
FM14	-0.36	-0.39	0.87	0.8	1	-0.06	0.72	0.71	0.07	0.06	0.22	-0.09	-0.06	-0.06	-0.02	0.75	0.02	-0.55	-0.75
SG06	-0.11	-0.01	-0.03	-0.03	-0.06	1	0.06	0.01	0.64	0.53	0.42	-0.1	0	0	-0.07	0.02	0.07	0	-0.02
SG07	-0.5	-0.39	0.79	0.79	0.72	0.06	1	0.9	0.14	0.06	0.19	-0.08	-0.12	-0.11	-0.03	0.86	0.02	-0.56	-0.86
SG08	-0.54	-0.47	0.86	0.87	0.71	0.01	0.9	1	0.11	0.05	0.19	-0.04	-0.06	-0.05	-0.01	0.93	0	-0.62	-0.95
SG07*	-0.13	0.04	0.07	0.06	0.07	0.64	0.14	0.11	1	0.84	0.48	-0.12	0	0	-0.02	0.1	0.02	-0.07	-0.09
SG08*	-0.11	0.09	0.04	0	0.06	0.53	0.06	0.05	0.84	1	0.57	-0.05	0.03	0.01	-0.07	0.01	0.06	0.05	-0.01
DM07*	-0.07	-0.06	0.17	0.16	0.22	0.42	0.19	0.19	0.48	0.57	1	-0.02	0.05	0.04	-0.03	0.14	0.02	-0.05	-0.15
ST07	-0.01	-0.05	-0.07	-0.03	-0.09	-0.1	-0.08	-0.04	-0.12	-0.05	-0.02	1	0.22	0.22	-0.13	-0.07	0.14	0.14	0.06
ST08	0.04	-0.02	-0.03	-0.03	-0.06	0	-0.12	-0.06	0	0.03	0.05	0.22	1	0.99	-0.09	-0.06	0.09	0.11	0.06
ST08*	0.03	-0.03	-0.02	-0.02	-0.06	0	-0.11	-0.05	0	0.01	0.04	0.22	0.99	1	-0.08	-0.04	0.09	0.09	0.04
NS06	0.06	-0.02	-0.01	0.14	-0.02	-0.07	-0.03	-0.01	-0.02	-0.07	-0.03	-0.13	-0.09	-0.08	1	-0.04	-1	-0.56	0.02
NS08	-0.58	-0.54	0.85	0.85	0.75	0.02	0.86	0.93	0.1	0.01	0.14	-0.07	-0.06	-0.04	-0.04	1	0.04	-0.72	-0.99
NI06	-0.06	0.01	0.01	-0.15	0.02	0.07	0.02	0	0.02	0.06	0.02	0.14	0.09	0.09	-1	0.04	1	0.56	-0.02
NI07	0.49	0.55	-0.63	-0.75	-0.55	0	-0.56	-0.62	-0.07	0.05	-0.05	0.14	0.11	0.09	-0.56	-0.72	0.56	1	0.71
NI08	0.56	0.54	-0.86	-0.87	-0.75	-0.02	-0.86	-0.95	-0.09	-0.01	-0.15	0.06	0.06	0.04	0.02	-0.99	-0.02	0.71	1
Sample size
156
Probability values (Entries above the diagonal are adjusted for multiple tests.)
	PY06	PY08	FM07	FM08	FM14	SG06	SG07	SG08	SG07*	SG08*	DM07*	ST07	ST08	ST08*	NS06	NS08	NI06	NI07	NI08
PY06	0	0	0	0	0	1	0	0	1	1	1	1	1	1	1	0	1	0	0
PY08	0	0	0	0	0	1	0	0	1	1	1	1	1	1	1	0	1	0	0
FM07	0	0	0	0	0	1	0	0	1	1	1	1	1	1	1	0	1	0	0
FM08	0	0	0	0	0	1	0	0	1	1	1	1	1	1	1	0	1	0	0
FM14	0	0	0	0	0	1	0	0	1	1	0.68	1	1	1	1	0	1	0	0
SG06	0.16	0.9	0.7	0.67	0.46	0	1	1	0	0	0	1	1	1	1	1	1	1	1
SG07	0	0	0	0	0	0.48	0	0	1	1	1	1	1	1	1	0	1	0	0
SG08	0	0	0	0	0	0.95	0	0	1	1	1	1	1	1	1	0	1	0	0
SG07*	0.1	0.58	0.36	0.47	0.4	0	0.09	0.18	0	0	0	1	1	1	1	1	1	1	1
SG08*	0.16	0.27	0.62	0.99	0.47	0	0.48	0.52	0	0	0	1	1	1	1	1	1	1	1
DM07*	0.41	0.48	0.04	0.04	0.01	0	0.02	0.01	0	0	0	1	1	1	1	1	1	1	1
ST07	0.88	0.52	0.4	0.72	0.27	0.2	0.32	0.58	0.14	0.5	0.84	0	0.7	0.62	1	1	1	1	1
ST08	0.64	0.76	0.72	0.7	0.45	0.99	0.13	0.47	0.97	0.69	0.55	0.01	0	0	1	1	1	1	1
ST08*	0.68	0.69	0.81	0.78	0.49	0.97	0.18	0.57	0.99	0.88	0.62	0.01	0	0	1	1	1	1	1
NS06	0.49	0.84	0.89	0.08	0.85	0.36	0.66	0.89	0.78	0.37	0.72	0.11	0.27	0.29	0	1	0	0	1
NS08	0	0	0	0	0	0.8	0	0	0.23	0.94	0.08	0.39	0.46	0.58	0.58	0	1	0	0
NI06	0.43	0.87	0.9	0.07	0.84	0.36	0.8	0.99	0.82	0.43	0.8	0.09	0.24	0.25	0	0.64	0	0	1
NI07	0	0	0	0	0	0.97	0	0	0.41	0.54	0.5	0.09	0.19	0.24	0	0	0	0	0
NI08	0	0	0	0	0	0.85	0	0	0.28	0.95	0.06	0.48	0.48	0.6	0.77	0	0.84	0	0
