## Supplementary File S6 for "The recombination landscape and multiple QTL mapping in a *Solanum tuberosum* cv. ‘Atlantic’-derived F_1_ population"

QTL	Intercept	a	b	c	d	e	f	g	h
PY06.1	2.246054781	0.076253626	-0.113149836	0.011130864	0.025765346	-0.040509527	0.05589592	0.113771251	-0.129157644
PY08.1	0.620002481	0.00635171	-0.059485007	0.05216898	0.000964317	-0.018884898	-0.02289038	0.066716686	-0.024941408
FM07.1	73.17467473	-6.969842481	7.678426527	-2.195919597	1.48733555	-4.327837429	5.04000257	-5.550623361	4.838458219
FM07.2	73.17467473	4.102006574	-2.430906365	0.878906304	-2.550006513	-1.753064209	1.409312612	-1.353334061	1.697085658
FM08.1	79.20088653	-5.327998185	-0.758405719	1.774426555	4.311977348	-0.902342712	-1.177914753	-0.605695005	2.68595247
FM08.2	79.20088653	-9.687628859	13.93890531	-4.724702601	0.473426154	-7.214670659	9.137287591	-11.01700029	9.094383362
FM08.3	79.20088653	5.395009424	-2.416115399	0.04143092	-3.020324946	-2.298965946	-0.24432735	-0.427630673	2.970923969
FM14.1	90.51602515	-0.498597013	0.601348214	-0.597711856	0.494960655	-0.674086725	0.790398472	-0.99046679	0.874155043
FM14.2	90.51602515	0.834069613	-0.74969995	0.505234183	-0.589603847	0.128798493	0.212914346	-0.379714273	0.038001435
SG06.1	1.07197726	0.0004639	0.000407135	-0.000657666	-0.000213369	0.001169912	-0.000928926	-0.000358238	0.000117253
SG06.2	1.07197726	-0.000689909	-0.00103121	0.00098123	0.000739889	0.000442723	-0.000843318	-0.000364346	0.000764941
SG07.1	1.075345982	-0.001339812	0.001058582	6.96E-05	0.000211604	-0.001430783	0.00069073	-0.000540223	0.001280276
SG08.1	1.07001074	-0.002146717	0.001892323	-0.000519465	0.000773859	-0.002622579	0.001714273	-0.00131639	0.002224697
*SG07.1	0.000113752	0.000607729	0.000427649	-0.000857153	-0.000178225	0.001484808	-0.000526575	-0.000420734	-0.000537498
*SG08.1	-3.11E-05	0.000585561	7.10E-06	-0.000524579	-6.81E-05	0.00148117	-0.0008276	-5.66E-05	-0.000597004
*DM07.1	0.003654358	0.183766203	-0.040617967	-0.162455328	0.019307092	0.154629291	-0.183724832	-0.039038868	0.06813441
*DM07.2	0.003654358	-0.062045562	-0.089060097	-0.129215697	0.280321356	-0.262055666	-0.032986337	0.179119502	0.115922501
ST07.1	1.201561228	0.112034235	0.051816854	-0.127907335	-0.035943754	0.1710486	-0.049478841	-0.11914548	-0.002424279
ST08.1	1.31959506	0.097911436	-0.025058686	0.068335132	-0.141187882	-0.149218574	-0.258172955	-0.090850251	0.498241779
*ST08.1	0.046270795	0.093893321	-0.032592061	0.058472969	-0.119774229	-0.181841931	-0.192877797	-0.095462111	0.470181838
NS06.1	8.668544796	-0.107386495	0.091790208	-0.066119764	0.081716052	-0.067711399	0.057201126	-0.094863132	0.105373405
NS08.1	8.852891113	-0.055027744	0.031963029	-0.004435753	0.027500468	-0.035311084	0.043143628	-0.060675734	0.05284319
NI06.1	13.08897006	2.927199722	-2.21234789	1.808855678	-2.52370751	1.884410853	-1.934729487	2.817394013	-2.767075379
NI07.1	20.30062963	4.412747762	-2.335720259	2.162422568	-4.239450071	0.724616154	-0.724850185	3.12618895	-3.125954919
NI07.2	20.30062963	4.370327429	-3.745114528	2.185322411	-2.810535313	0.126113205	-2.903245604	6.300388607	-3.523256208
NI08.1	6.674287665	2.506134256	-1.646675183	0.301655309	-1.161114383	1.772506896	-2.294848655	2.628530199	-2.10618844
