## Supplementary File S7 for "The recombination landscape and multiple QTL mapping in a *Solanum tuberosum* cv. ‘Atlantic’-derived F_1_ population"

Gene ID	Description	Chromosome	Start	End	Length (bp)
PGSC0003DMG400015133	Defensin	ST4.03ch01	152418	152576	159
PGSC0003DMG400015132	Defensin J1-2	ST4.03ch01	160499	161785	1287
PGSC0003DMG400022764	Glutamate decarboxylase isoform3	ST4.03ch01	225140	229439	4300
PGSC0003DMG400022799	Gene of unknown function	ST4.03ch01	249208	249402	195
PGSC0003DMG400022786	Plasmalemma Na+/H+ antiporter	ST4.03ch01	251111	265579	14469
PGSC0003DMG400022766	Protein kinase	ST4.03ch01	269248	273660	4413
PGSC0003DMG400022767	Transmembrane transporter	ST4.03ch01	276814	280162	3349
PGSC0003DMG400022768	UPF0497 membrane protein PIMP1	ST4.03ch01	284033	286194	2162
PGSC0003DMG400022787	Conserved gene of unknown function	ST4.03ch01	298915	302022	3108
PGSC0003DMG400022769	Clathrin assembly protein	ST4.03ch01	303719	304921	1203
PGSC0003DMG400022788	PLE	ST4.03ch01	307268	311941	4674
PGSC0003DMG400022789	Type I inositol polyphosphate 5-phosphatase	ST4.03ch01	322986	326080	3095
PGSC0003DMG400022790	Oxidoreductase	ST4.03ch01	340963	348575	7613
PGSC0003DMG400022771	UDP-glucose flavonoid 3-O-glucosyltransferase	ST4.03ch01	349875	350501	627
PGSC0003DMG400022770	Dolichol-phosphate mannosyltransferase	ST4.03ch01	351702	352394	693
PGSC0003DMG400022791	Xyloglucan endotransglucosylase/hydrolase 13	ST4.03ch01	353922	356809	2888
PGSC0003DMG400022772	ZFP4 (ZINC FINGER PROTEIN 4)	ST4.03ch01	375989	376741	753
PGSC0003DMG400022773	Protein OBERON 3	ST4.03ch01	381797	384537	2741
PGSC0003DMG400022774	CONSTANS interacting protein 6	ST4.03ch01	389334	392000	2667
PGSC0003DMG400022792	Cytochrome B561	ST4.03ch01	393027	394678	1652
PGSC0003DMG400022793	Cytochrome	ST4.03ch01	398808	399955	1148
PGSC0003DMG400032153	Conserved gene of unknown function	ST4.03ch01	2064554	2068356	3803
PGSC0003DMG400032205	Selenoprotein O	ST4.03ch01	2075699	2082262	6564
PGSC0003DMG400032206	Pentatricopeptide repeat-containing protein, chloroplastic	ST4.03ch01	2085509	2088949	3441
PGSC0003DMG400032154	Alcohol dehydrogenase	ST4.03ch01	2090685	2095432	4748
PGSC0003DMG400032155	Lipoxygenase	ST4.03ch01	2132595	2145892	13298
PGSC0003DMG400032207	Lipoxygenase	ST4.03ch01	2151610	2152062	453
PGSC0003DMG400032156	Oxidoreductase, 2OG-Fe(II) oxygenase family protein	ST4.03ch01	2217305	2219546	2242
PGSC0003DMG400032208	Oxidoreductase, 2OG-Fe(II) oxygenase family protein	ST4.03ch01	2241964	2245227	3264
PGSC0003DMG400032157	Oxidoreductase, 2OG-Fe(II) oxygenase family protein	ST4.03ch01	2262044	2262469	426
PGSC0003DMG400003478	Oxidoreductase, 2OG-Fe(II) oxygenase family protein	ST4.03ch01	2343890	2346081	2192
PGSC0003DMG401003479	Gene of unknown function	ST4.03ch01	2390888	2391181	294
PGSC0003DMG402003479	Oxidoreductase, 2OG-Fe(II) oxygenase family protein	ST4.03ch01	2394363	2396793	2431
PGSC0003DMG400021383	Oxidoreductase, 2OG-Fe(II) oxygenase family protein	ST4.03ch01	2421253	2422245	993
PGSC0003DMG400021350	C2 domain-containing protein	ST4.03ch01	2426584	2428890	2307
PGSC0003DMG400021382	Conserved gene of unknown function	ST4.03ch01	2450053	2459089	9037
PGSC0003DMG400021381	EIL1	ST4.03ch01	2460878	2464034	3157
PGSC0003DMG400021348	Subtilisin-type protease	ST4.03ch01	2466669	2476003	9335
PGSC0003DMG400021379	Conserved gene of unknown function	ST4.03ch01	2492884	2494354	1471
PGSC0003DMG400021347	UDP-glucosyltransferase	ST4.03ch01	2497319	2498791	1473
PGSC0003DMG400021346	Transcription factor	ST4.03ch01	2500134	2505359	5226
PGSC0003DMG400021345	Conserved gene of unknown function	ST4.03ch01	2515333	2519062	3730
PGSC0003DMG400021344	Conserved gene of unknown function	ST4.03ch01	2528531	2536967	8437
PGSC0003DMG400021378	ATP-dependent RNA helicase	ST4.03ch01	2538305	2555783	17479
PGSC0003DMG400021343	White-brown-complex ABC transporter family	ST4.03ch01	2557631	2565816	8186
PGSC0003DMG400021342	Calcium-dependent protein kinase 20	ST4.03ch01	2578854	2583242	4389
PGSC0003DMG400021377	PGPS/D7	ST4.03ch01	2586508	2587080	573
PGSC0003DMG400021341	Sucrose-phosphatase 1	ST4.03ch01	2588328	2590484	2157
PGSC0003DMG400021403	GRF domain class transcription factor	ST4.03ch02	42510499	42514627	4129
PGSC0003DMG400021404	Conserved gene of unknown function	ST4.03ch02	42531838	42532296	459
PGSC0003DMG400021405	60S ribosomal protein L23a	ST4.03ch02	42533197	42536820	3624
PGSC0003DMG400021431	Ocs element-binding factor	ST4.03ch02	42541273	42541938	666
PGSC0003DMG400021432	Conserved gene of unknown function	ST4.03ch02	42553475	42553759	285
PGSC0003DMG400021433	Gene of unknown function	ST4.03ch02	42558914	42559171	258
PGSC0003DMG400021434	RNase H family protein	ST4.03ch02	42568352	42569044	693
PGSC0003DMG400021406	Phytosulfokine peptide	ST4.03ch02	42575139	42575521	383
PGSC0003DMG400021407	Phytosulfokine peptide	ST4.03ch02	42577744	42578111	368
PGSC0003DMG400021408	Conserved gene of unknown function	ST4.03ch02	42581192	42583264	2073
PGSC0003DMG400021435	Protein PHLOEM PROTEIN 2-LIKE A10	ST4.03ch02	42584535	42585788	1254
PGSC0003DMG400021409	Amino acid binding protein	ST4.03ch02	42594591	42597474	2884
PGSC0003DMG400021436	Conserved gene of unknown function	ST4.03ch02	42598061	42601893	3833
PGSC0003DMG400021410	Conserved gene of unknown function	ST4.03ch02	42603793	42604137	345
PGSC0003DMG400021411	Conserved gene of unknown function	ST4.03ch02	42611619	42612077	459
PGSC0003DMG401021412	Conserved gene of unknown function	ST4.03ch02	42623668	42624622	955
PGSC0003DMG402021412	Gene of unknown function	ST4.03ch02	42625280	42625438	159
PGSC0003DMG400035299	Alpha-6-galactosyltransferase	ST4.03ch02	42627409	42628740	1332
PGSC0003DMG400021437	Gene of unknown function	ST4.03ch02	42636436	42637758	1323
PGSC0003DMG400021438	Conserved gene of unknown function	ST4.03ch02	42642612	42645775	3164
PGSC0003DMG400021413	Conserved gene of unknown function	ST4.03ch02	42653187	42657421	4235
PGSC0003DMG400021439	Cytochrome P450	ST4.03ch02	42660385	42662230	1846
PGSC0003DMG400021414	N-acetyl-glutamate synthase	ST4.03ch02	42663692	42669856	6165
PGSC0003DMG400021440	NADH-ubiquinone oxidoreductase 18 kDa subunit	ST4.03ch02	42676388	42676558	171
PGSC0003DMG400021415	F-box family protein	ST4.03ch02	42679674	42683663	3990
PGSC0003DMG400021441	Ribosomal protein L12 family protein	ST4.03ch02	42686049	42686549	501
PGSC0003DMG400021442	GTP binding protein	ST4.03ch02	42687368	42692694	5327
PGSC0003DMG400021443	ADP-ribosylation factor	ST4.03ch02	42694732	42698479	3748
PGSC0003DMG400021416	Conserved gene of unknown function	ST4.03ch02	42711914	42714661	2748
PGSC0003DMG400021417	Beta-glucanase	ST4.03ch02	42719808	42723378	3571
PGSC0003DMG400021444	SHORT-ROOT protein	ST4.03ch02	42726350	42727717	1368
PGSC0003DMG400021445	Cyclophilin-10	ST4.03ch02	42733559	42738848	5290
PGSC0003DMG400021418	Conserved gene of unknown function	ST4.03ch02	42740553	42742516	1964
PGSC0003DMG402021419	Gene of unknown function	ST4.03ch02	42743037	42743291	255
PGSC0003DMG401021419	Conserved gene of unknown function	ST4.03ch02	42743200	42743778	579
PGSC0003DMG400021446	Adenylyl-sulfate kinase, chloroplastic	ST4.03ch02	42744198	42748650	4453
PGSC0003DMG400021447	Adenylyl-sulfate kinase	ST4.03ch02	42752545	42755186	2642
PGSC0003DMG400021420	L24 ribosomal protein	ST4.03ch02	42761660	42762100	441
PGSC0003DMG400021448	Pom30 protein	ST4.03ch02	42764220	42767683	3464
PGSC0003DMG400021421	Calcium-transporting ATPase 2, plasma membrane-type	ST4.03ch02	42769539	42773938	4400
PGSC0003DMG400021422	Transcription cofactor	ST4.03ch02	42777235	42779265	2031
PGSC0003DMG400021449	Formin 6	ST4.03ch02	42783123	42787652	4530
PGSC0003DMG400004537	Conserved gene of unknown function	ST4.03ch02	42845988	42847608	1621
PGSC0003DMG400004538	AP2 domain class transcription factor	ST4.03ch02	42849989	42850552	564
PGSC0003DMG400004539	GI20420	ST4.03ch02	42855000	42857106	2107
PGSC0003DMG400040116	Gene of unknown function	ST4.03ch03	38051359	38054446	3088
PGSC0003DMG400010750	ERF transcription factor	ST4.03ch03	38084654	38085397	744
PGSC0003DMG400035565	Gene of unknown function	ST4.03ch03	38095873	38097601	1729
PGSC0003DMG400010753	Ethylene response factor 5	ST4.03ch03	38141484	38142245	762
PGSC0003DMG400036566	Ethylene response factor 5	ST4.03ch03	38147521	38148258	738
PGSC0003DMG400040046	Ethylene response factor 5	ST4.03ch03	38152838	38153575	738
PGSC0003DMG400010752	AP2/ERF domain-containing transcription factor	ST4.03ch03	38156437	38156748	312
PGSC0003DMG400010748	Conserved gene of unknown function	ST4.03ch03	38177449	38185700	8252
PGSC0003DMG400010747	WD-repeat protein	ST4.03ch03	38198687	38206538	7852
PGSC0003DMG400010754	Gene of unknown function	ST4.03ch03	38259949	38260122	174
PGSC0003DMG400010751	Conserved gene of unknown function	ST4.03ch03	38262270	38263372	1103
PGSC0003DMG400018838	Acid phosphatase 1	ST4.03ch03	38267106	38267435	330
PGSC0003DMG400018839	Acid phosphatase 1	ST4.03ch03	38273877	38276838	2962
PGSC0003DMG400018840	Nodulation receptor kinase	ST4.03ch03	38284398	38286345	1948
PGSC0003DMG400018850	Kinase family protein	ST4.03ch03	38289445	38295379	5935
PGSC0003DMG400018851	N(4)-(Beta-n-acetylglucosaminyl)-l-asparaginase	ST4.03ch03	38305397	38312610	7214
PGSC0003DMG400018852	Rho GTPase activator	ST4.03ch03	38315111	38320756	5646
PGSC0003DMG400018853	Sugar transporter	ST4.03ch03	38333365	38335064	1700
PGSC0003DMG400018854	Sugar transporter	ST4.03ch03	38347619	38352306	4688
PGSC0003DMG400018842	Sugar transporter	ST4.03ch03	38350211	38350931	721
PGSC0003DMG400002845	Nucleotide pyrophosphatase/phosphodiesterase	ST4.03ch04	117071	119986	2916
PGSC0003DMG400002846	Zinc finger protein	ST4.03ch04	121723	121998	276
PGSC0003DMG400002847	Gene of unknown function	ST4.03ch04	123899	124051	153
PGSC0003DMG400002871	Conserved gene of unknown function	ST4.03ch04	126483	126713	231
PGSC0003DMG400002848	Pentatricopeptide repeat protein	ST4.03ch04	137105	138646	1542
PGSC0003DMG400035643	Drought-induced protein SDi	ST4.03ch04	143338	143844	507
PGSC0003DMG400002818	Ganglioside induced differentiation associated protein	ST4.03ch04	147693	153705	6013
PGSC0003DMG400002849	Conserved gene of unknown function	ST4.03ch04	155170	158636	3467
PGSC0003DMG400002819	Eukaryotic translation initiation factor 5A-4	ST4.03ch04	165124	167475	2352
PGSC0003DMG400002850	Aspartate/glutamate/uridylate kinase family protein	ST4.03ch04	168439	173653	5215
PGSC0003DMG400002851	Conserved gene of unknown function	ST4.03ch04	177189	178220	1032
PGSC0003DMG400002820	Conserved gene of unknown function	ST4.03ch04	186513	188111	1599
PGSC0003DMG400002821	Conserved gene of unknown function	ST4.03ch04	199882	201216	1335
PGSC0003DMG400002852	Transmembrane emp24 domain-containing protein 10	ST4.03ch04	216414	219936	3523
PGSC0003DMG400002853	Conserved gene of unknown function	ST4.03ch04	222484	222873	390
PGSC0003DMG400002854	Ribosomal protein L32	ST4.03ch04	225547	228633	3087
PGSC0003DMG400002823	Transcription factor	ST4.03ch04	235343	237238	1896
PGSC0003DMG400002824	NAC domain protein NAC2	ST4.03ch04	245125	246607	1483
PGSC0003DMG400002855	UPF0497 membrane protein 1	ST4.03ch04	253838	255128	1291
PGSC0003DMG400002856	Mitochondrial transcription termination factor family protein	ST4.03ch04	256780	258213	1434
PGSC0003DMG400002857	Ribonuclease t2	ST4.03ch04	262942	265137	2196
PGSC0003DMG400002825	RNase NE	ST4.03ch04	269191	269514	324
PGSC0003DMG400002873	Ubiquitin-protein ligase	ST4.03ch04	270265	270576	312
PGSC0003DMG401002858	Peroxisomal membrane protein pmp34	ST4.03ch04	271759	272811	1053
PGSC0003DMG402002858	Gene of unknown function	ST4.03ch04	274553	274762	210
PGSC0003DMG400002859	Transcription regulator	ST4.03ch04	282560	283698	1139
PGSC0003DMG400002826	Kelch repeat-containing F-box family protein	ST4.03ch04	303808	305109	1302
PGSC0003DMG400002860	40S ribosomal protein S9	ST4.03ch04	308962	311182	2221
PGSC0003DMG400002827	Spliceosome associated protein	ST4.03ch04	313641	316176	2536
PGSC0003DMG400002861	Sn-1 protein	ST4.03ch04	317486	318381	896
PGSC0003DMG400042584	Gene of unknown function	ST4.03ch04	321503	323794	2292
PGSC0003DMG400002862	Sn-1 protein	ST4.03ch04	326932	327177	246
PGSC0003DMG400002874	Sn-1 protein	ST4.03ch04	331884	332129	246
PGSC0003DMG400002828	Myb-like DNA-binding protein	ST4.03ch04	342554	345611	3058
PGSC0003DMG400002864	Calcium ion binding protein	ST4.03ch04	347140	349481	2342
PGSC0003DMG400002830	Zinc finger protein	ST4.03ch04	360615	361295	681
PGSC0003DMG400002831	Conserved gene of unknown function	ST4.03ch04	361948	368066	6119
PGSC0003DMG400002832	Zinc finger protein	ST4.03ch04	371542	372036	495
PGSC0003DMG400002833	Pentatricopeptide repeat-containing protein	ST4.03ch04	374476	378742	4267
PGSC0003DMG400002834	Conserved gene of unknown function	ST4.03ch04	383410	385134	1725
PGSC0003DMG400002865	Nitrate transporter	ST4.03ch04	388763	394815	6053
PGSC0003DMG400002835	Homeobox protein	ST4.03ch04	405025	406856	1832
PGSC0003DMG400002867	Potyviral capsid protein interacting protein 1	ST4.03ch04	416246	418932	2687
PGSC0003DMG400002837	Stage III sporulation protein AA	ST4.03ch04	419853	425800	5948
PGSC0003DMG400002838	ER glycerol-phosphate acyltransferase	ST4.03ch04	427953	430410	2458
PGSC0003DMG400002839	Conserved gene of unknown function	ST4.03ch04	433512	434297	786
PGSC0003DMG400002868	CW14 protein	ST4.03ch04	436915	441686	4772
PGSC0003DMG400002840	Kelch repeat-containing F-box family protein	ST4.03ch04	449751	450155	405
PGSC0003DMG401002869	Hcr2-0B	ST4.03ch04	453236	455830	2595
PGSC0003DMG402002869	Hcr9-OR3A	ST4.03ch04	455597	455797	201
PGSC0003DMG400038878	Ubiquitin-protein ligase	ST4.03ch04	463768	465297	1530
PGSC0003DMG400047124	Ubiquitin-protein ligase	ST4.03ch04	471080	472308	1229
PGSC0003DMG400045747	Ubiquitin-protein ligase	ST4.03ch04	476828	478292	1465
PGSC0003DMG400044760	F-box family protein	ST4.03ch04	481625	483105	1481
PGSC0003DMG400002842	Ubiquitin-protein ligase	ST4.03ch04	487596	489093	1498
PGSC0003DMG400002870	Leucine-rich repeat receptor-like kinase	ST4.03ch04	490133	494231	4099
PGSC0003DMG400036191	Gene of unknown function	ST4.03ch04	504709	505091	383
PGSC0003DMG400002843	Conserved gene of unknown function	ST4.03ch04	513287	514180	894
PGSC0003DMG400002877	Gene of unknown function	ST4.03ch04	521510	521731	222
PGSC0003DMG400007472	Conserved gene of unknown function	ST4.03ch04	582922	583365	444
PGSC0003DMG400007455	ATP binding protein	ST4.03ch04	597854	602791	4938
PGSC0003DMG400007456	Calmodulin	ST4.03ch04	604799	605804	1006
PGSC0003DMG400007463	Phospholipid-transporting ATPase 9	ST4.03ch04	606520	611706	5187
PGSC0003DMG400007464	Gene of unknown function	ST4.03ch04	635013	635901	889
PGSC0003DMG400012966	Dihydrolipoyllysine-residue acetyltransferase component of pyruvate dehydrogenase	ST4.03ch05	2287803	2293544	5742
PGSC0003DMG400012967	Conserved gene of unknown function	ST4.03ch05	2310561	2311094	534
PGSC0003DMG400012976	F-box family protein	ST4.03ch05	2313801	2314901	1101
PGSC0003DMG400010977	Gene of unknown function	ST4.03ch05	2390356	2390556	201
PGSC0003DMG400010976	F-box family protein	ST4.03ch05	2393286	2394401	1116
PGSC0003DMG400019996	F-box family protein	ST4.03ch05	2457252	2458346	1095
PGSC0003DMG400019997	RNase Phy3	ST4.03ch05	2485033	2485836	804
PGSC0003DMG400019998	SFBB16-alpha	ST4.03ch05	2489884	2490417	534
PGSC0003DMG400044653	Gene of unknown function	ST4.03ch05	2498172	2498510	339
PGSC0003DMG400017423	RNase Phy3	ST4.03ch05	2561579	2565344	3766
PGSC0003DMG400017422	Gene of unknown function	ST4.03ch05	2574696	2575103	408
PGSC0003DMG400017392	S-locus F-box brothers	ST4.03ch05	2596168	2597196	1029
PGSC0003DMG400017391	GI10570	ST4.03ch05	2608825	2612970	4146
PGSC0003DMG400014539	Nitrite transporter	ST4.03ch05	2690561	2695341	4781
PGSC0003DMG400014558	Conserved gene of unknown function	ST4.03ch05	2698120	2698485	366
PGSC0003DMG400014559	Conserved gene of unknown function	ST4.03ch05	2710662	2711033	372
PGSC0003DMG400014540	Alpha-glucosidase	ST4.03ch05	2724330	2731394	7065
PGSC0003DMG400014541	DNA binding protein	ST4.03ch05	2749491	2750525	1035
PGSC0003DMG400014560	Bifunctional nuclease	ST4.03ch05	2761676	2764638	2963
PGSC0003DMG400014542	Conserved gene of unknown function	ST4.03ch05	2781803	2782681	879
PGSC0003DMG400014561	Isopentenyltransferase	ST4.03ch05	2788551	2789102	552
PGSC0003DMG400014562	Gene of unknown function	ST4.03ch05	2793401	2793670	270
PGSC0003DMG400014563	Isopentenyltransferase	ST4.03ch05	2800989	2801840	852
PGSC0003DMG400014564	Binding protein	ST4.03ch05	2817161	2818786	1626
PGSC0003DMG400014543	Monoglyceride lipase	ST4.03ch05	2820219	2824083	3865
PGSC0003DMG400014544	50S ribosomal protein L15	ST4.03ch05	2846137	2852360	6224
PGSC0003DMG400014545	Conserved gene of unknown function	ST4.03ch05	2865431	2866450	1020
PGSC0003DMG400014565	Zinc finger CCCH domain-containing protein 65	ST4.03ch05	2873790	2880043	6254
PGSC0003DMG400014580	Conserved gene of unknown function	ST4.03ch05	2883551	2883916	366
PGSC0003DMG400014546	Fiber protein Fb34	ST4.03ch05	2886132	2890891	4760
PGSC0003DMG400014581	Gene of unknown function	ST4.03ch05	2899364	2899585	222
PGSC0003DMG400014547	LOB domain-containing protein	ST4.03ch05	2923765	2925028	1264
PGSC0003DMG400014566	Transcription factor	ST4.03ch05	2941442	2943390	1949
PGSC0003DMG400014567	Conserved gene of unknown function	ST4.03ch05	2947472	2947963	492
PGSC0003DMG400014548	Protein kinase PKN/PRK1, effector	ST4.03ch05	2956337	2957381	1045
PGSC0003DMG400014568	3-ketoacyl-CoA synthase	ST4.03ch05	2957755	2959140	1386
PGSC0003DMG400014549	3-ketoacyl-CoA synthase	ST4.03ch05	2963591	2968908	5318
PGSC0003DMG400036385	AP2/ERF domain-containing transcription factor	ST4.03ch05	2974083	2974595	513
PGSC0003DMG400014569	Gene of unknown function	ST4.03ch05	2989490	2989948	459
PGSC0003DMG400014570	AP2/ERF domain-containing transcription factor	ST4.03ch05	2993709	2994908	1200
PGSC0003DMG400014571	Conserved gene of unknown function	ST4.03ch05	2997356	3001120	3765
PGSC0003DMG400014550	MYB transcription factor MYB84	ST4.03ch05	3010269	3011488	1220
PGSC0003DMG400014572	Glutaminyl-tRNA synthetase	ST4.03ch05	3014630	3023955	9326
PGSC0003DMG400014551	Conserved gene of unknown function	ST4.03ch05	3037441	3038310	870
PGSC0003DMG400014573	Conserved gene of unknown function	ST4.03ch05	3042710	3043661	952
PGSC0003DMG400014552	Cysteinyl-tRNA synthetase	ST4.03ch05	3046717	3052326	5610
PGSC0003DMG400014553	Zinc finger protein	ST4.03ch05	3069197	3069844	648
PGSC0003DMG400014574	Zinc finger protein	ST4.03ch05	3081378	3082016	639
PGSC0003DMG401014575	Chaperone protein dnaJ 15	ST4.03ch05	3093978	3099781	5804
PGSC0003DMG402014575	TMV-associated RING finger protein	ST4.03ch05	3102594	3102854	261
PGSC0003DMG401014554	Conserved gene of unknown function	ST4.03ch05	3125123	3134519	9397
PGSC0003DMG402014554	Gene of unknown function	ST4.03ch05	3134856	3135029	174
PGSC0003DMG400014555	Conserved gene of unknown function	ST4.03ch05	3143436	3146668	3233
PGSC0003DMG400014556	Conserved gene of unknown function	ST4.03ch05	3149039	3149659	621
PGSC0003DMG400014576	Receptor kinase	ST4.03ch05	3149841	3153944	4104
PGSC0003DMG400014577	Receptor kinase	ST4.03ch05	3160383	3162429	2047
PGSC0003DMG401014557	Conserved gene of unknown function	ST4.03ch05	3164418	3169254	4837
PGSC0003DMG400014578	Receptor kinase	ST4.03ch05	3170348	3171040	693
PGSC0003DMG402014557	Conserved gene of unknown function	ST4.03ch05	3176599	3176913	315
PGSC0003DMG400014579	Receptor kinase	ST4.03ch05	3178069	3180475	2407
PGSC0003DMG400001271	Receptor kinase	ST4.03ch05	3198294	3200190	1897
PGSC0003DMG400001270	Wall-associated kinase	ST4.03ch05	3208991	3209392	402
PGSC0003DMG400001269	Receptor kinase	ST4.03ch05	3210403	3216479	6077
PGSC0003DMG400014060	Receptor kinase	ST4.03ch05	3222048	3222740	693
PGSC0003DMG404014059	Receptor kinase	ST4.03ch05	3231608	3231814	207
PGSC0003DMG403014059	Receptor kinase	ST4.03ch05	3235257	3235949	693
PGSC0003DMG402014059	Receptor kinase	ST4.03ch05	3236630	3237565	936
PGSC0003DMG401014059	Protein phosphatase	ST4.03ch05	3244758	3247384	2627
PGSC0003DMG400014066	Wall-associated kinase	ST4.03ch05	3253602	3253913	312
PGSC0003DMG400014064	Receptor kinase	ST4.03ch05	3257434	3257880	447
PGSC0003DMG400014063	Receptor kinase	ST4.03ch05	3259227	3260183	957
PGSC0003DMG400014062	Acyltransferase	ST4.03ch05	3274549	3275841	1293
PGSC0003DMG400014061	Receptor kinase	ST4.03ch05	3278555	3279010	456
PGSC0003DMG400030581	Receptor kinase	ST4.03ch05	3303427	3307914	4488
PGSC0003DMG402030580	Receptor kinase	ST4.03ch05	3318792	3319502	711
PGSC0003DMG401030580	Receptor kinase	ST4.03ch05	3329904	3330239	336
PGSC0003DMG400030579	Receptor kinase	ST4.03ch05	3350756	3352947	2192
PGSC0003DMG400030578	Receptor kinase	ST4.03ch05	3354246	3356035	1790
PGSC0003DMG400030589	Gene of unknown function	ST4.03ch05	3357289	3357447	159
PGSC0003DMG400030577	3-isopropylmalate dehydrogenase	ST4.03ch05	3358575	3366337	7763
PGSC0003DMG400030576	Mitochondrial carrier protein	ST4.03ch05	3369326	3375484	6159
PGSC0003DMG400030536	Wall-associated kinase	ST4.03ch05	3376503	3379222	2720
PGSC0003DMG400030535	Wall-associated kinase	ST4.03ch05	3381432	3384003	2572
PGSC0003DMG402030532	Wall-associated kinase	ST4.03ch05	3386008	3388300	2293
PGSC0003DMG400030534	Wall-associated kinase	ST4.03ch05	3389295	3391956	2662
PGSC0003DMG400030533	Wall-associated kinase	ST4.03ch05	3392868	3395270	2403
PGSC0003DMG403030532	Wall-associated kinase	ST4.03ch05	3399455	3401180	1726
PGSC0003DMG401030532	Wall-associated kinase	ST4.03ch05	3402812	3405286	2475
PGSC0003DMG402030531	Wall-associated kinase	ST4.03ch05	3408624	3411533	2910
PGSC0003DMG400030588	Gene of unknown function	ST4.03ch05	3412371	3412568	198
PGSC0003DMG401030531	Wall-associated kinase	ST4.03ch05	3413328	3418456	5129
PGSC0003DMG400030575	Conserved gene of unknown function	ST4.03ch05	3431185	3437550	6366
PGSC0003DMG400030530	Gamma-glutamyl-gamma-aminobutyrate hydrolase	ST4.03ch05	3439119	3442597	3479
PGSC0003DMG400030574	Fiber protein Fb34	ST4.03ch05	3446313	3452393	6081
PGSC0003DMG400030587	Nonspecific lipid-transfer protein	ST4.03ch05	3454127	3454414	288
PGSC0003DMG400030573	Reticulon B14	ST4.03ch05	3460130	3464281	4152
PGSC0003DMG402030529	Conserved gene of unknown function	ST4.03ch05	3466843	3467721	879
PGSC0003DMG401030529	Nucleotidyltransferase	ST4.03ch05	3470656	3473885	3230
PGSC0003DMG400030572	ATP binding protein	ST4.03ch05	3482685	3484955	2271
PGSC0003DMG400030571	Ring finger containing protein	ST4.03ch05	3505157	3508206	3050
PGSC0003DMG400030528	Phosphatidic acid phosphatase alpha	ST4.03ch05	3520408	3523360	2953
PGSC0003DMG402030570	Phosphatidic acid phosphatase alpha	ST4.03ch05	3530168	3533336	3169
PGSC0003DMG401030570	ER Phosphatidate Phosphatase	ST4.03ch05	3538612	3543066	4455
PGSC0003DMG400030586	Gene of unknown function	ST4.03ch05	3540877	3541053	177
PGSC0003DMG400030585	Gene of unknown function	ST4.03ch05	3542500	3542679	180
PGSC0003DMG400036326	Conserved gene of unknown function	ST4.03ch05	3545065	3545508	444
PGSC0003DMG400030527	Ceramide kinase	ST4.03ch05	3546735	3548715	1981
PGSC0003DMG400030568	GABA-specific permease	ST4.03ch05	3582918	3587765	4848
PGSC0003DMG400030555	Acetylglucosaminyltransferase	ST4.03ch05	3960373	3964064	3692
PGSC0003DMG400030554	Pentatricopeptide repeat protein	ST4.03ch05	3966808	3968403	1596
PGSC0003DMG400030506	FLA20	ST4.03ch05	3969058	3970107	1050
PGSC0003DMG400030553	ATP binding / protein kinase/ protein serine/threonine kinase/ protein tyrosine kinase/ sugar binding	ST4.03ch05	3975682	3980132	4451
PGSC0003DMG400030552	Chloroplast-targeted copper chaperone	ST4.03ch05	3991746	3993830	2085
PGSC0003DMG400030551	Spore coat protein	ST4.03ch05	4009265	4012628	3364
PGSC0003DMG400030505	Conserved gene of unknown function	ST4.03ch05	4016332	4016706	375
PGSC0003DMG400030550	Conserved gene of unknown function	ST4.03ch05	4025540	4032815	7276
PGSC0003DMG400030549	Conserved gene of unknown function	ST4.03ch05	4034171	4041765	7595
PGSC0003DMG400030548	Myb-like transcription factor 6	ST4.03ch05	4046728	4053695	6968
PGSC0003DMG400030547	E3 ubiquitin ligase PUB14	ST4.03ch05	4055587	4059694	4108
PGSC0003DMG400030504	Conserved gene of unknown function	ST4.03ch05	4062424	4063872	1449
PGSC0003DMG400030503	Conserved gene of unknown function	ST4.03ch05	4068529	4070256	1728
PGSC0003DMG400030546	Conserved gene of unknown function	ST4.03ch05	4083644	4086424	2781
PGSC0003DMG400030502	Fyve finger-containing phosphoinositide kinase, fyv1	ST4.03ch05	4089192	4097307	8116
PGSC0003DMG400030582	Gene of unknown function	ST4.03ch05	4098297	4098485	189
PGSC0003DMG400030544	WD-repeat protein	ST4.03ch05	4107680	4112958	5279
PGSC0003DMG400030501	Quinolinate phosphirobosyltransferase	ST4.03ch05	4113683	4117553	3871
PGSC0003DMG400030543	Gene of unknown function	ST4.03ch05	4169241	4173034	3794
PGSC0003DMG400030500	Conserved gene of unknown function	ST4.03ch05	4173760	4174872	1113
PGSC0003DMG400030542	Heat shock protein binding protein	ST4.03ch05	4179889	4181363	1475
PGSC0003DMG400030541	Nutrient reservoir	ST4.03ch05	4184009	4184428	420
PGSC0003DMG400030540	Extensin	ST4.03ch05	4196559	4196984	426
PGSC0003DMG402030499	Conserved gene of unknown function	ST4.03ch05	4201351	4205869	4519
PGSC0003DMG401030499	Aquaporin, MIP family, NIP subfamily	ST4.03ch05	4215060	4217686	2627
PGSC0003DMG400030498	Disease resistance protein BS2	ST4.03ch05	4223443	4227103	3661
PGSC0003DMG400030497	Resistance protein PSH-RGH6	ST4.03ch05	4227663	4230263	2601
PGSC0003DMG400030496	Disease resistance protein	ST4.03ch05	4232568	4233935	1368
PGSC0003DMG400030495	Auxin efflux carrier	ST4.03ch05	4250058	4253070	3013
PGSC0003DMG400030494	Homeobox protein	ST4.03ch05	4264626	4267698	3073
PGSC0003DMG402030493	ATP-dependent helicase	ST4.03ch05	4277544	4279296	1753
PGSC0003DMG401030493	ATP-dependent helicase	ST4.03ch05	4293665	4294010	346
PGSC0003DMG400030539	Gene of unknown function	ST4.03ch05	4294312	4296523	2212
PGSC0003DMG400046724	Ubiquitin-protein ligase	ST4.03ch05	4303682	4304965	1284
PGSC0003DMG400030538	F-box domain containing protein	ST4.03ch05	4314410	4315747	1338
PGSC0003DMG400030492	Big map kinase/bmk	ST4.03ch05	4324632	4327486	2855
PGSC0003DMG400030537	60S ribosomal protein L31	ST4.03ch05	4332128	4334537	2410
PGSC0003DMG400030491	(Di)nucleoside polyphosphate hydrolase	ST4.03ch05	4335167	4338096	2930
PGSC0003DMG400018423	Phytanoyl-CoA dioxygenase domain containing	ST4.03ch05	4431421	4435376	3956
PGSC0003DMG400018403	Axi 1 protein	ST4.03ch05	4437450	4447849	10400
PGSC0003DMG400018405	Transferase, transferring glycosyl groups	ST4.03ch05	4487743	4491031	3289
PGSC0003DMG401018424	Chalcone reductase	ST4.03ch05	4491622	4494068	2447
PGSC0003DMG402018424	Chalcone reductase	ST4.03ch05	4493745	4494068	324
PGSC0003DMG400040190	Conserved gene of unknown function	ST4.03ch05	4494619	4496066	1448
PGSC0003DMG400018406	Gene of unknown function	ST4.03ch05	4497150	4497305	156
PGSC0003DMG400018425	50S ribosomal protein L18, chloroplast	ST4.03ch05	4500571	4502191	1621
PGSC0003DMG400018407	Zinc finger protein	ST4.03ch05	4503987	4504610	624
PGSC0003DMG400018426	Transcription factor	ST4.03ch05	4507324	4509124	1801
PGSC0003DMG400018408	Zinc finger protein	ST4.03ch05	4539029	4541329	2301
PGSC0003DMG400018427	R2r3-myb transcription factor	ST4.03ch05	4548331	4550281	1951
PGSC0003DMG400018428	Bacterial spot disease resistance protein 4	ST4.03ch05	4589149	4595717	6569
PGSC0003DMG400018453	MTERF domain containing protein	ST4.03ch05	4598936	4599220	285
PGSC0003DMG400018429	Bacterial spot disease resistance protein 4	ST4.03ch05	4611906	4618405	6500
PGSC0003DMG400018430	MTERF domain containing protein	ST4.03ch05	4620310	4621266	957
PGSC0003DMG400018431	Alpha-expansin 1	ST4.03ch05	4628414	4630087	1674
PGSC0003DMG400018454	Conserved gene of unknown function	ST4.03ch05	4647489	4647740	252
PGSC0003DMG400018455	Transposon protein	ST4.03ch05	4653602	4653937	336
PGSC0003DMG400018432	Mandelonitrile lyase	ST4.03ch05	4670067	4676509	6443
PGSC0003DMG400018409	KH domain containing protein	ST4.03ch05	4685730	4689121	3392
PGSC0003DMG400018433	Negatively light-regulated protein	ST4.03ch05	4692969	4694431	1463
PGSC0003DMG400018410	UPF0497 membrane protein 1	ST4.03ch05	4699856	4700602	747
PGSC0003DMG400018434	Oxygen evolving enhancer protein 3	ST4.03ch05	4700997	4701663	667
PGSC0003DMG400018435	NAC domain protein NAC2	ST4.03ch05	4708300	4709791	1492
PGSC0003DMG400018436	TPR domain containing protein	ST4.03ch05	4716285	4717895	1611
PGSC0003DMG400018437	Anaphase promoting complex protein	ST4.03ch05	4719136	4727459	8324
PGSC0003DMG400018438	Pentatricopeptide repeat-containing protein	ST4.03ch05	4731404	4733629	2226
PGSC0003DMG400018411	Mitochondrial carrier protein	ST4.03ch05	4734701	4737514	2814
PGSC0003DMG400018412	Transcription factor	ST4.03ch05	4749905	4752350	2446
PGSC0003DMG400018439	Transcription factor	ST4.03ch05	4764169	4766317	2149
PGSC0003DMG400018440	Conserved gene of unknown function	ST4.03ch05	4776260	4777588	1329
PGSC0003DMG400018413	Adenosine diphosphatase	ST4.03ch05	4780511	4785252	4742
PGSC0003DMG400018414	Membrane associated ring finger 1,8	ST4.03ch05	4787541	4792140	4600
PGSC0003DMG400018456	Conserved gene of unknown function	ST4.03ch05	4796391	4796642	252
PGSC0003DMG400018441	Late blight resistance protein	ST4.03ch05	4800201	4803715	3515
PGSC0003DMG400018442	Late blight resistance protein	ST4.03ch05	4839966	4843837	3872
PGSC0003DMG400031265	Late blight resistance protein	ST4.03ch05	4903618	4905188	1571
PGSC0003DMG400031255	Isopenicillin N epimerase	ST4.03ch05	4905901	4907217	1317
PGSC0003DMG400031256	ZF-HD homeobox protein	ST4.03ch05	4921208	4922071	864
PGSC0003DMG400031257	60S ribosomal protein L34	ST4.03ch05	4933150	4937076	3927
PGSC0003DMG400031258	60S ribosomal protein L34	ST4.03ch05	4941395	4943787	2393
PGSC0003DMG400031266	No apical meristem (NAM)	ST4.03ch05	4946232	4948779	2548
PGSC0003DMG400031259	F-box domain-containing protein	ST4.03ch05	4968162	4968758	597
PGSC0003DMG400031267	Conserved gene of unknown function	ST4.03ch05	4974676	4980821	6146
PGSC0003DMG400031274	S haplotype-specific F-box protein	ST4.03ch05	4976213	4976542	330
PGSC0003DMG400031276	F-box domain-containing protein	ST4.03ch05	4977982	4978197	216
PGSC0003DMG400031277	F-box domain-containing protein	ST4.03ch05	4978721	4978969	249
PGSC0003DMG401031260	F-Box protein	ST4.03ch05	4980507	4987435	6929
PGSC0003DMG402031260	F-box domain-containing protein	ST4.03ch05	4984686	4985570	885
PGSC0003DMG400031278	F-box protein	ST4.03ch05	4990347	4990523	177
PGSC0003DMG400031279	F-box domain-containing protein	ST4.03ch05	4993491	4993673	183
PGSC0003DMG400031269	RNA-dependent RNA-polymerase	ST4.03ch05	4996986	5003711	6726
PGSC0003DMG400031261	RNA-dependent RNA-polymerase	ST4.03ch05	5031699	5038758	7060
PGSC0003DMG400031270	CAAX amino terminal protease	ST4.03ch05	5039974	5044289	4316
PGSC0003DMG400031262	Methyltransferase	ST4.03ch05	5051191	5055753	4563
PGSC0003DMG400031263	Phytochrome kinase substrate 1	ST4.03ch05	5058290	5059687	1398
PGSC0003DMG400031271	AAA ATPase	ST4.03ch05	5068047	5069630	1584
PGSC0003DMG400038012	Gag-pol protein	ST4.03ch05	5091757	5094106	2350
PGSC0003DMG400025543	Gene of unknown function	ST4.03ch05	5154664	5158086	3423
PGSC0003DMG400025547	Late blight resistance protein	ST4.03ch05	5162953	5167482	4530
PGSC0003DMG400025548	Small nuclear ribonucleoprotein polypeptide	ST4.03ch05	5201357	5201623	267
PGSC0003DMG402025549	Protein SUR2	ST4.03ch05	5203071	5203634	564
PGSC0003DMG400025545	Late blight resistance protein homolog R1B-23	ST4.03ch05	5212197	5215387	3191
PGSC0003DMG400025553	Late blight resistance protein	ST4.03ch05	5215682	5215948	267
PGSC0003DMG401025549	Sterol desaturase	ST4.03ch05	5216489	5219344	2856
PGSC0003DMG400025550	Protein SUR2	ST4.03ch05	5231630	5232034	405
PGSC0003DMG400025546	Disease resistance protein	ST4.03ch05	5238827	5239683	857
PGSC0003DMG400013493	POTH1	ST4.03ch05	9248372	9258054	9683
PGSC0003DMG400013520	F-Box protein	ST4.03ch05	9276864	9278000	1137
PGSC0003DMG400013494	Conserved gene of unknown function	ST4.03ch05	9283023	9283508	486
PGSC0003DMG400013521	Gene of unknown function	ST4.03ch05	9286952	9287164	213
PGSC0003DMG402013522	PRF	ST4.03ch05	9287253	9287645	393
PGSC0003DMG401013522	Prf	ST4.03ch05	9287740	9291462	3723
PGSC0003DMG400035463	Type I MADS box transcription factor	ST4.03ch05	9324497	9325042	546
PGSC0003DMG400042538	Gene of unknown function	ST4.03ch05	9393001	9393575	575
PGSC0003DMG400013495	Pto-like serine/threonine kinase	ST4.03ch05	9402132	9403271	1140
PGSC0003DMG400013523	Endo-1,4-beta-glucanase	ST4.03ch05	9405040	9407626	2587
PGSC0003DMG400039605	Gene of unknown function	ST4.03ch05	9431473	9432018	546
PGSC0003DMG400041677	Gene of unknown function	ST4.03ch05	9433047	9435135	2089
PGSC0003DMG400013524	Protein kinase family protein	ST4.03ch05	9453443	9455977	2535
PGSC0003DMG400013525	Kinase	ST4.03ch05	9465981	9469219	3239
PGSC0003DMG400042540	Gene of unknown function	ST4.03ch05	9497739	9498179	441
PGSC0003DMG400013496	Gene of unknown function	ST4.03ch05	9519440	9519721	282
PGSC0003DMG400013497	Polygalacturonase	ST4.03ch05	9523854	9529432	5579
PGSC0003DMG400013498	Pto-like serine/threonine kinase	ST4.03ch05	9541563	9542597	1035
PGSC0003DMG400013499	Pto disease resistance protein	ST4.03ch05	9549587	9549859	273
PGSC0003DMG400037460	Pto	ST4.03ch05	9557984	9559078	1095
PGSC0003DMG400026867	LescPth4	ST4.03ch05	9560447	9567505	7059
PGSC0003DMG400006150	Nucleoporin	ST4.03ch07	44395560	44402616	7057
PGSC0003DMG400006151	Glycine-rich protein	ST4.03ch07	44404635	44405297	663
PGSC0003DMG400006152	Downward leaf curling protein	ST4.03ch07	44406707	44413825	7119
PGSC0003DMG400006153	Conserved gene of unknown function	ST4.03ch07	44415632	44418540	2909
PGSC0003DMG400006131	RNA binding protein	ST4.03ch07	44454236	44456846	2611
PGSC0003DMG400006132	GRAS family transcription factor	ST4.03ch07	44499007	44500614	1608
PGSC0003DMG400006155	Thermal hysteresis protein STHP-64	ST4.03ch07	44502229	44504320	2092
PGSC0003DMG400006156	Prolactin regulatory element-binding protein	ST4.03ch07	44507714	44514696	6983
PGSC0003DMG400006133	DGCR	ST4.03ch07	44515976	44517508	1533
PGSC0003DMG400006134	ATP binding protein	ST4.03ch07	44526046	44527621	1576
PGSC0003DMG400006135	Phototropic-responsive NPH3	ST4.03ch07	44531988	44534775	2788
PGSC0003DMG400006157	Thymidylate kinase family protein	ST4.03ch07	44536754	44541228	4475
PGSC0003DMG400006158	C2 domain-containing protein	ST4.03ch07	44587741	44588958	1218
PGSC0003DMG400006159	Dopamine beta-monooxygenase	ST4.03ch07	44592935	44594140	1206
PGSC0003DMG400006137	Membrane protein	ST4.03ch07	44598966	44599532	567
PGSC0003DMG400006139	Threonyl-tRNA synthetase	ST4.03ch07	44639504	44646561	7058
PGSC0003DMG400006160	Fasciclin-like arabinogalactan protein 2	ST4.03ch07	44648833	44649627	795
PGSC0003DMG400006140	BRCA1 C Terminus domain containing protein	ST4.03ch07	44660663	44667673	7011
PGSC0003DMG400006161	Conserved gene of unknown function	ST4.03ch07	44670283	44671593	1311
PGSC0003DMG400006141	Ubiquitin fusion degradaton protein	ST4.03ch07	44687676	44692800	5125
PGSC0003DMG400047026	Zinc-binding protein	ST4.03ch07	44704192	44706126	1935
PGSC0003DMG400006162	Metallocarboxypeptidase inhibitor	ST4.03ch07	44717861	44718079	219
PGSC0003DMG400000695	Protein phosphatase 2a, regulatory subunit	ST4.03ch07	44946064	44951045	4982
PGSC0003DMG400000672	PTAC18	ST4.03ch07	44956455	44956871	417
PGSC0003DMG400000694	Peroxidase	ST4.03ch07	44979030	44982593	3564
PGSC0003DMG400000693	Peroxidase	ST4.03ch07	44995516	44996807	1292
PGSC0003DMG400000671	SIN3 component, histone deacetylase complex	ST4.03ch07	45001523	45002419	897
PGSC0003DMG400000670	Phosphatase Psc923	ST4.03ch07	45010318	45013904	3587
PGSC0003DMG402000669	Glycine-rich RNA-binding protein	ST4.03ch07	45016271	45016565	295
PGSC0003DMG401000669	Pyrophosphate-dependent phosphofructokinase beta subunit	ST4.03ch07	45020546	45027949	7404
PGSC0003DMG402000668	Nitrate transporter NRT1.1	ST4.03ch07	45033382	45036088	2707
PGSC0003DMG401000668	Glycosyl hydrolase family 9	ST4.03ch07	45038525	45042070	3546
PGSC0003DMG400000691	Nucleobase ascorbate transporter	ST4.03ch07	45078630	45083528	4899
PGSC0003DMG400000667	Glutathione S-transferase MSR-1	ST4.03ch07	45084371	45085633	1263
PGSC0003DMG400000666	Gene of unknown function	ST4.03ch07	45112386	45112586	201
PGSC0003DMG400000690	Conserved gene of unknown function	ST4.03ch07	45131092	45136029	4938
PGSC0003DMG400000665	SUMO	ST4.03ch07	45136923	45143810	6888
PGSC0003DMG400000689	Glucan endo-1,3-beta-glucosidase	ST4.03ch07	45145605	45148004	2400
PGSC0003DMG400000664	Clathrin assembly protein	ST4.03ch07	45153635	45155896	2262
PGSC0003DMG400000663	Ubiquitin-protein ligase	ST4.03ch07	45167136	45168845	1710
PGSC0003DMG400000688	Conserved gene of unknown function	ST4.03ch07	45177346	45177873	528
PGSC0003DMG400000662	Dual specificity protein phosphatase	ST4.03ch07	45178073	45185375	7303
PGSC0003DMG400000687	60S acidic ribosomal protein P1	ST4.03ch07	45189656	45190506	851
PGSC0003DMG400036392	60S acidic ribosomal protein P1	ST4.03ch07	45194503	45195326	824
PGSC0003DMG400000686	Zinc finger protein	ST4.03ch07	45197744	45199927	2184
PGSC0003DMG400000685	Zinc finger protein	ST4.03ch07	45228380	45236576	8197
PGSC0003DMG400000661	Protein disulfide isomerase family	ST4.03ch07	45239331	45246063	6733
PGSC0003DMG400000684	Laccase	ST4.03ch07	45262338	45266595	4258
PGSC0003DMG400000660	Triacylglycerol lipase 2	ST4.03ch07	45268138	45274359	6222
PGSC0003DMG400000682	Cleavage and polyadenylation specificity factor subunit 3-I	ST4.03ch07	45277441	45284838	7398
PGSC0003DMG400000681	AP2 domain class transcription factor	ST4.03ch07	45286244	45286828	585
PGSC0003DMG400000680	Nucleic acid binding protein	ST4.03ch07	45310122	45318616	8495
PGSC0003DMG400000679	Meprin and TRAF homology domain-containing protein / MATH domain-containing protein	ST4.03ch07	45321542	45326442	4901
PGSC0003DMG400006424	Meprin and TRAF homology domain-containing protein / MATH domain-containing protein	ST4.03ch07	45341703	45342928	1226
PGSC0003DMG400003871	Pectate lyase	ST4.03ch09	4914082	4917121	3040
PGSC0003DMG400003870	Conserved gene of unknown function	ST4.03ch09	4929445	4931229	1785
PGSC0003DMG400003869	Conserved gene of unknown function	ST4.03ch09	4933942	4935273	1332
PGSC0003DMG400045310	Nodulin family protein	ST4.03ch09	4935966	4937654	1689
PGSC0003DMG400003894	D8Ertd354e protein	ST4.03ch09	4938991	4944221	5231
PGSC0003DMG400003868	Amino acid binding protein	ST4.03ch09	4947080	4951697	4618
PGSC0003DMG400003867	Gene of unknown function	ST4.03ch09	4962792	4967576	4785
PGSC0003DMG402003893	Zinc finger family protein	ST4.03ch09	4969903	4973719	3817
PGSC0003DMG401003893	Zinc finger family protein	ST4.03ch09	4974393	4979812	5420
PGSC0003DMG400003866	Xyloglucan endotransglucosylase/hydrolase 12	ST4.03ch09	4997888	5000345	2458
PGSC0003DMG400003892	Molybdopterin-binding	ST4.03ch09	5027768	5032848	5081
PGSC0003DMG400045602	Pentatricopeptide repeat-containing protein	ST4.03ch09	5033204	5035024	1821
PGSC0003DMG400003891	Thioredoxin	ST4.03ch09	5037492	5039462	1971
PGSC0003DMG400037250	S-adenosylmethionine synthase 2	ST4.03ch09	5041031	5042203	1173
PGSC0003DMG400003865	Conserved gene of unknown function	ST4.03ch09	5050762	5052818	2057
PGSC0003DMG402003864	Conserved gene of unknown function	ST4.03ch09	5066207	5068160	1954
PGSC0003DMG401003864	Conserved gene of unknown function	ST4.03ch09	5068730	5074139	5410
PGSC0003DMG400003890	Transcription factor DcMYB4	ST4.03ch09	5087946	5089632	1687
PGSC0003DMG400003889	P-glycoprotein	ST4.03ch09	5129170	5136543	7374
PGSC0003DMG400003863	Zinc finger protein 593	ST4.03ch09	5143500	5146562	3063
PGSC0003DMG400003862	Gene of unknown function	ST4.03ch09	5157646	5165048	7403
PGSC0003DMG400003888	Mannan synthase	ST4.03ch09	5161064	5162185	1122
PGSC0003DMG400003887	Farnesylated protein	ST4.03ch09	5176363	5178687	2325
PGSC0003DMG400003886	Acylphosphatase	ST4.03ch09	5208608	5217597	8990
PGSC0003DMG400003885	SAUR family protein	ST4.03ch09	5224582	5224974	393
PGSC0003DMG400003884	SAUR family protein	ST4.03ch09	5228528	5228902	375
PGSC0003DMG400003861	Conserved gene of unknown function	ST4.03ch09	5232183	5236390	4208
PGSC0003DMG400003883	Tbp-associated factor taf	ST4.03ch09	5239246	5240370	1125
PGSC0003DMG400003860	Conserved gene of unknown function	ST4.03ch09	5242008	5245499	3492
PGSC0003DMG400003882	Phosphoglycerate kinase	ST4.03ch09	5248201	5255495	7295
PGSC0003DMG400003859	ATP-dependent RNA helicase	ST4.03ch09	5261001	5267287	6287
PGSC0003DMG400021559	RNA helicase	ST4.03ch09	5267709	5270906	3198
PGSC0003DMG400021569	UDP-glucosyltransferase	ST4.03ch09	5297461	5298012	552
PGSC0003DMG400021558	Gene of unknown function	ST4.03ch09	5299990	5302183	2194
PGSC0003DMG400021557	Gene of unknown function	ST4.03ch09	5305914	5306162	249
PGSC0003DMG400021556	Transitional endoplasmic reticulum ATPase	ST4.03ch09	5326171	5330586	4416
PGSC0003DMG400021555	UDP-glucosyltransferase	ST4.03ch09	5336374	5340298	3925
PGSC0003DMG400021554	UDP-glucose:glucosyltransferase	ST4.03ch09	5353017	5355139	2123
PGSC0003DMG400021553	RNA polymerase sigma factor rpoD	ST4.03ch09	5356706	5363190	6485
PGSC0003DMG400021568	Proliferating cell nuclear antigen gene-controlling element binding factor	ST4.03ch09	5366925	5367530	606
PGSC0003DMG400021552	Cysteine-type peptidase	ST4.03ch09	5368738	5373059	4322
PGSC0003DMG400021567	UDP-glucosyltransferase	ST4.03ch09	5388918	5390306	1389
PGSC0003DMG400021551	Protein kinase APK1A, chloroplast	ST4.03ch09	5427616	5432139	4524
PGSC0003DMG400021573	Conserved gene of unknown function	ST4.03ch09	5471948	5472232	285
PGSC0003DMG400021565	SAUR family protein	ST4.03ch09	5481022	5481387	366
PGSC0003DMG400035240	Conserved gene of unknown function	ST4.03ch09	5490963	5492348	1386
PGSC0003DMG400021550	Adenosine kinase isoform 1T	ST4.03ch09	5494412	5498602	4191
PGSC0003DMG402021549	Phenylalanine ammonia-lyase	ST4.03ch09	5502399	5503574	1176
PGSC0003DMG401021549	Phenylalanine ammonia-lyase	ST4.03ch09	5510279	5512860	2582
PGSC0003DMG402021564	Phenylalanine ammonia-lyase	ST4.03ch09	5530534	5533168	2635
PGSC0003DMG401021564	Phenylalanine ammonia-lyase	ST4.03ch09	5539630	5540133	504
PGSC0003DMG400021548	Gene of unknown function	ST4.03ch09	5541408	5541572	165
PGSC0003DMG400021547	Ethylene signaling protein	ST4.03ch09	5550828	5557029	6202
PGSC0003DMG400021563	Calcium lipid binding protein	ST4.03ch09	5585126	5591184	6059
PGSC0003DMG400021562	Single-stranded DNA binding protein	ST4.03ch09	5594257	5598395	4139
PGSC0003DMG400042683	Gene of unknown function	ST4.03ch09	5599969	5600523	555
PGSC0003DMG400037559	Gene of unknown function	ST4.03ch09	5606235	5606933	699
PGSC0003DMG400041735	Gene of unknown function	ST4.03ch09	5611692	5612390	699
PGSC0003DMG400035229	Gene of unknown function	ST4.03ch09	5626805	5627503	699
PGSC0003DMG400038158	Cyclic nucleotide-gated ion channel 15	ST4.03ch09	5628981	5631704	2724
PGSC0003DMG400021561	Cytokinin riboside 5'-monophosphate phosphoribohydrolase LOG3	ST4.03ch09	5646817	5650774	3958
PGSC0003DMG400043102	Non-phototropic hypocotyl	ST4.03ch09	5660041	5661839	1799
PGSC0003DMG400021560	Auxin response factor ARF16	ST4.03ch09	5683172	5685932	2761
PGSC0003DMG400021546	Conserved gene of unknown function	ST4.03ch09	5698867	5706145	7279
PGSC0003DMG400021571	ATP-dependent Clp protease proteolytic subunit	ST4.03ch09	5701916	5702125	210
PGSC0003DMG400021545	Conserved gene of unknown function	ST4.03ch09	5712332	5712814	483
PGSC0003DMG400020911	Gene of unknown function	ST4.03ch09	5781342	5781527	186
